# MACMIC Reveals Dual Role of CTCF in Epigenetic Regulation of Cell Identity Genes

**DOI:** 10.1101/2020.08.12.247361

**Authors:** Guangyu Wang, Bo Xia, Man Zhou, Jie Lv, Dongyu Zhao, Yanqiang Li, Yiwen Bu, Xin Wang, John P. Cooke, Qi Cao, Min Gyu Lee, Lili Zhang, Kaifu Chen

**Author notes:** Corresponding: Kaifu Chen. These authors contributed equally (Guangyu Wang, Bo Xia).

## Abstract

Numerous studies of relationship between epigenomic features have focused on their strong correlation across the genome, likely because such relationship can be easily identified by many established methods for correlation analysis. However, two features with little correlation may still colocalize at many genomic sites to implement important functions. There is no bioinformatic tool for researchers to specifically identify such feature pair. Here, we develop a method to identify feature pair in which two features have maximal colocalization but minimal correlation (MACMIC) across the genome. By MACMIC analysis of 3,385 feature pairs in 15 cell types, we reveal a dual role of CTCF in epigenetic regulation of cell identity genes. Although super-enhancers are associated with activation of target genes, only a subset of super-enhancers colocalized with CTCF regulate cell identity genes. At super-enhancers colocalized with CTCF, the CTCF is required for the active marker H3K27ac in cell type requiring the activation, and also required for the repressive marker H3K27me3 in other cell types requiring the repression. Our work demonstrates the biological utility of the MACMIC analysis and reveals a key role for CTCF in epigenetic regulation of cell identity.
