## Supplemental table 2 for "MACMIC Reveals Dual Role of CTCF in Epigenetic Regulation of Cell Identity Genes"

### Sheet: Sheet1
Dataset	Description
GSE98671	Auxin induced degradation of CTCF
GSE38495	H1-hESC single cell
GSE51254	HCT116 single cell
GSE108869	shCTCF in HeLa cell
GSE99518	mESC YY1 ChipSeq
GSE30203	mESC CTCF ChipSeq
GSE62380	mESC H3K27ac ChipSeq
GSE44286	mESC H3K4me3 ChipSeq
GSE11172	mESC H3K4me1 ChipSeq
GSE30919	mESC H3K27me3 ChipSeq
GSE24165	mESC H3K27ac ChipSeq
GSE112806	mESC enhancer mediators
GSE63525	HUVEC HiC
